# Single-cell transcriptome provides novel insights into antler stem cells, a cell type capable of mammalian organ regeneration

**DOI:** 10.1101/263798

**Authors:** Hengxing Ba, Datao Wang, Weiyao Wu, Hongmei Sun, Chunyi Li

**Affiliations:** State Key Laboratory for Molecular Biology of Special Wild Economic Animals, Institute of Special Wild Economic Animals and Plants, Chinese Academy of Agricultural Sciences, Changchun 130112, China; BGI Genomics, BGI-Shenzhen, Shenzhen 518083, China.; Changchun Sci-Tech University

**Keywords:** antler, stem cell, antlerogenic periosteum, single cell, transcriptome, scRNA-seq

## Abstract

Antler regeneration, a stem cell-based epimorphic process, has potential as a valuable model for regenerative medicine. A pool of antler stem cells (ASCs) for antler development is located in the antlerogenic periosteum (AP). However, whether this ASC pool is homogenous or heterogeneous has not been fully evaluated. In this study, we produced a comprehensive transcriptome dataset at the single-cell level for the ASCs based on the 10x Genomics platform (scRNA-seq). A total of 4,565 ASCs were sequenced and classified into a large cell cluster, indicating that the ASCs resident in the AP are likely to be a homogeneous population. The scRNA-seq data revealed that tumor-related genes were highly expressed in these homogeneous ASCs: i.e. TIMP1, TMSB10, LGALS1, FTH1, VIM, LOC110126017 and S100A4. Results of screening for stem cell markers suggest that the ASCs may be considered as a special type of stem cell between embryonic (CD9) and adult (CD29, CD90, NPM1 and VIM) stem cells. Our results provide the first comprehensive transcriptome analysis at the single-cell level for the ASCs, and identified only one major cell type resident in the AP and some key stem cell genes, which may hold the key to why antlers, the unique mammalian organ, can fully regenerate once lost.
