## Supplementary material for "Single-cell transcriptome provides novel insights into antler stem cells, a cell type capable of mammalian organ regeneration": Summary of top 35 highly expressed genes in the scRNA-seq data

### Sheet: Sheet1
Gene Symbol	Mean nUMI	nUMI>=10	nUMI>=30	nUMI>=50	Total UMI	Gene Description
TIMP1	122	0.9915	0.8997	0.7829	563626	TIMP metallopeptidase inhibitor 1(TIMP1)
TMSB10	121	0.9967	0.9777	0.9038	557113	thymosin beta 10
LGALS1	88	0.9972	0.9205	0.7822	408165	galectin 1
FTH1	78	0.9768	0.8464	0.6711	358059	ferritin heavy chain 1(FTH1)
VIM	77	0.9853	0.8373	0.6347	353190	vimentin(VIM)
LOC110126017	64	0.9707	0.8063	0.5928	295332	ferritin light chain-like
S100A4	50	0.977	0.732	0.41	229418	S100 calcium binding protein A4
EEF1A1	48	0.9909	0.7458	0.4425	223715	eukaryotic translation elongation factor 1 alpha 1(EEF1A1)
S100A2	48	0.9493	0.6793	0.4013	220169	S100 calcium binding protein A2
UBA52	47	0.9863	0.7712	0.4267	219132	ubiquitin A-52 residue ribosomal protein fusion product 1(UBA52)
PFN1	45	0.9506	0.6778	0.3952	205868	profilin 1(PFN1)
PTMA	44	0.862	0.5298	0.3428	204722	prothymosin, alpha(PTMA)
FAU	40	0.9753	0.6622	0.2823	183194	FAU, ubiquitin like and ribosomal protein S30 fusion(FAU)
TPM1	39	0.8522	0.499	0.2971	181269	tropomyosin 1 (alpha)(TPM1)
LOC110146746	39	0.5127	0.3057	0.2065	178903	serum amyloid A protein-like
COL1A1	35	0.9205	0.4906	0.2117	160967	collagen type I alpha 1 chain(COL1A1)
SERF2	29	0.9337	0.418	0.0932	132170	small EDRK-rich factor 2
MYL6	29	0.9053	0.4301	0.1105	132137	myosin light chain 6(MYL6)
LOC110133931	27	0.9166	0.4106	0.0758	126514	putative elongation factor 1-alpha-like 3
CFL1	27	0.8817	0.3987	0.0882	125797	cofilin 1(CFL1)
CALM1	27	0.8572	0.3727	0.1138	124812	calmodulin 1(CALM1)
WFDC2	26	0.5151	0.3008	0.1829	122019	WAP four-disulfide core domain 2
GAPDH	26	0.8914	0.3681	0.0639	120518	glyceraldehyde-3-phosphate dehydrogenase(GAPDH)
TAGLN	26	0.7523	0.3296	0.1361	120354	transgelin
B2M	25	0.8412	0.3268	0.0672	115142	beta-2-microglobulin(B2M)
ACTG1	25	0.8154	0.3315	0.0787	113348	actin gamma 1(ACTG1)
TSPO	25	0.8459	0.3335	0.0537	113182	translocator protein(TSPO)
MT-COX2	24	0.9068	0.2715	0.0475	110726	cytochrome c oxidase subunit II
HSP90AB1	23	0.8425	0.2962	0.0511	107944	heat shock protein 90 alpha family class B member 1(HSP90AB1)
ANXA2	23	0.8119	0.2843	0.0657	106922	annexin A2
CALD1	22	0.8154	0.2384	0.0652	103548	caldesmon 1(CALD1)
DCN	22	0.772	0.2531	0.0585	100792	decorin(DCN)
MT-COX1	22	0.8711	0.2111	0.0329	100014	cytochrome c oxidase subunit I
EEF1G	21	0.805	0.2457	0.0206	97774	eukaryotic translation elongation factor 1 gamma(EEF1G)
RACK1	20	0.813	0.2011	0.0132	94068	receptor for activated C kinase 1(RACK1)
